# Development and evaluation of statistical and Artificial Intelligence approaches with microbial shotgun metagenomics data as an untargeted screening tool for use in food production

**DOI:** 10.1101/2022.08.16.504221

**Authors:** Kristen L. Beck, Niina Haiminen, Akshay Agarwal, Anna Paola Carrieri, Matthew Madgwick, Jennifer Kelly, Victor Pylro, Ban Kawas, Martin Wiedmann, Erika Ganda

## Abstract

The increasing knowledge of microbial ecology in food products relating to quality and safety and the established usefulness of machine learning algorithms for anomaly detection in multiple scenarios suggests that the application of microbiome data in food production systems for anomaly detection could be a valuable approach to be used in food systems. These methods could be used to identify ingredients that deviate from their typical microbial composition, which could indicate food fraud or safety issues. The objective of this study was to assess the feasibility of using shotgun sequencing data as input into anomaly detection algorithms using fluid milk as a model system. Contrastive PCA, cluster-based methods, and explainable AI were evaluated for the detection of two anomalous sample classes using longitudinal metagenomic profiling of fluid milk compared to baseline samples collected under comparable circumstances. Traditional methods (alpha and beta diversity, clustering-based contrastive PCA, MDS, and dendrograms) failed to differentiate anomalous sample classes; however, explainable AI was able to classify anomalous vs. baseline samples and indicate microbial drivers in association with antibiotic use. We validated the potential for explainable AI to classify different milk sources using larger publicly available fluid milk 16s rDNA sequencing datasets and demonstrated that explainable AI is able to differentiate between milk storage methods, processing stage, and season. Our results indicate the application of artificial intelligence continues to hold promise in the realm of microbiome data analysis and could present further opportunities for downstream analytic automation to aid in food safety and quality.

**IMPORTANCE:** We evaluated the feasibility of using untargeted metagenomic sequencing of raw milk for detecting anomalous food ingredient content with artificial intelligence methods in a study specifically designed to test this hypothesis. We also show through analysis of publicly available fluid milk microbial data that our artificial intelligence approach is able to successfully predict milk in different stages of process-ing. The approach could potentially be applied in the food industry for safety and quality control.
