## Supplemental Table S1 for "Development and evaluation of statistical and Artificial Intelligence approaches with microbial shotgun metagenomics data as an untargeted screening tool for use in food production"

TABLE S1. Metadata on the raw milk samples.
FileName	Solids	Lactose	Fat	Protein	Temp (F)	Type	Time	Volume (lbs)	SCC	MUN	SPCcount
Baseline_1_2018-09-05	12.55	4.88	3.79	2.98	38	Baseline	11:45 AM	47,730	165	12.6	1.56E+05
OutsideFarm_1_2018-09-05	12.21	4.85	3.56	2.88	36.3	Outside Farm	12:34 PM	(1) 71,615	196	8.2	1.33E+03
Baseline_2_2018-09-06	12.47	4.87	3.76	2.97	38	Baseline	11:10 AM	47,795	180	12.8	6.02E+03
TxAntibiotic_1_2018-09-06	12.55	4.89	3.8	3	-900	TxAntibiotic	11:03 AM	--	181	13.3	1.59E+05
Baseline_3_2018-09-07	12.64	4.91	3.88	3.02	38	Baseline	11:05 AM	47,214	196	12	1.25E+03
TxAntibiotic_2_2018-09-07	13.13	4.73	4.35	3.11	-900	TxAntibiotic	11:11 AM	--	3005	11.6	1.18E+06
Baseline_4_2018-09-08	12.61	4.92	3.83	3	38	Baseline	11:20 AM	46,612	176	12.8	1.30E+03
Baseline_5_2018-09-09	12.26	4.9	3.51	2.97	37	Baseline	11:40 AM	16,770	167	12.9	1.33E+03
Baseline_6_2018-09-10	12.61	4.92	3.79	3.03	37	Baseline	10:55 AM	47,580	147	11.8	1.62E+03
OutsideFarm_2_2018-09-10	12.24	4.88	3.5	2.96	35.6	Outside Farm	10:02 AM	(2) 72,520	169	8.8	7.80E+03
Baseline_7_2018-09-11	12.51	4.9	3.7	3.03	38	Baseline	11:12 AM	49,854	180	11.9	3.47E+04
OutsideFarm_3_2018-09-11	12.07	4.88	3.38	2.92	35.6	Outside Farm	10:23 AM	(2) 56,570	175	8.8	1.90E+03
Baseline_8_2018-09-12	12.47	4.85	3.69	3.05	38	Baseline	11:05 AM	49,164	167	12.5	1.04E+03
OutsideFarm_4_2018-09-12	12.22	4.85	3.51	2.94	35.6	Outside Farm	10:15 AM	(1) 73,425	184	9	2.14E+03
Baseline_9_2018-09-13	12.45	4.67	3.71	2.98	38	Baseline	10:40 AM	48,074	177	13.1	3.28E+03
TxAntibiotic_3_2018-09-13	12.33	4.62	3.65	2.96	-900	TxAntibiotic	10:42 AM	--	386	12.7	7.45E+03
Baseline_10_2018-09-14	12.42	4.87	3.65	3.02	38	Baseline	10:50 AM	46,999	158	12.6	6.62E+02
TxAntibiotic_4_2018-09-14	12.71	4.86	3.78	3.11	-900	TxAntibiotic	11:10 AM	--	140	12.8	2.17E+04
Baseline_11_2018-09-15	12.58	4.88	3.77	3.02	38	Baseline	11:22 AM	45,453	176	10.7	7.33E+02
Baseline_12_2018-09-16	12.42	4.88	3.64	2.99	37	Baseline	10:56 AM	21,968	181	10.7	7.76E+02
Baseline_13_2018-09-17	12.53	4.88	3.74	3.01	38	Baseline	10:38 AM	28,861	149	11.4	1.33E+03
TxAntibiotic_6_2018-09-20	12.78	4.36	3.88	3.45	-900	TxAntibiotic	10:55 AM	--	942	10.6	2.37E+05
OutsideFarm_5_2018-09-17	12.24	4.87	3.56	2.9	35.4	Outside Farm	9:34 AM	(1) 69,200	152	9.6	2.55E+03
Baseline_14_2018-09-18	12.63	4.88	3.78	3.06	38	Baseline	10:45 AM	47,150	165	11.6	2.14E+03
Baseline_15_2018-09-19	12.49	4.86	3.67	3.04	39	Baseline	11:45 AM	47,537	173	12.7	1.78E+03
TxAntibiotic_5_2018-09-19	12.49	4.86	3.72	3	-900	TxAntibiotic	11:50 AM	--	163	11.9	8.13E+05
Baseline_16_2018-09-20	12.64	4.81	3.88	3.03	38	Baseline	10:47 AM	45,004	198	12.2	6.82E+03
OutsideFarm_6_2018-09-20	12.23	4.82	3.54	2.92	36.4	Outside Farm	9:27 AM	(2) 37,848	164	8.9	1.30E+03
Baseline_17_2018-09-21	12.6	4.85	3.82	3.03	38	Baseline	11:00 AM	46,591	182	11.7	7.48E+02
TxAntibiotic_7_2018-09-21	12.72	4.83	3.94	3.06	-900	TxAntibiotic	11:15 AM	--	225	11.8	6.21E+05
Baseline_18_2018-09-22	12.52	4.83	3.78	3.01	38	Baseline	11:17 AM	45,767	161	11.8	1.07E+03
OutsideFarm_7_2018-09-22	12.31	4.83	3.56	2.99	37.8	Outside Farm	10:24 AM	(2) 38,900	166	9.9	1.21E+03
Baseline_19_2018-09-23	12.61	4.85	3.83	3.03	37	Baseline	11:30 AM	9,681	168	11.2	1.74E+03
TxAntibiotic_8_2018-09-26	12.53	4.84	3.77	3.02	--	TxAntibiotic	11:45 AM	--	300	9.5	8.76E+04
Baseline_20_2018-09-24	12.6	4.86	3.78	3.02	38	Baseline	11:45 AM		175	11.6	2.70E+03
OutsideFarm_8_2018-09-24	12.25	4.83	3.53	2.96	36.2	Outside Farm	10:08 AM	(2) 50,900	170	9.1	1.83E+03
Baseline_21_2018-09-25	12.65	4.86	3.84	3.04	38	Baseline	11:21 AM	50,905	147	9.9	1.18E+03
Baseline_22_2018-09-26	12.59	4.85	3.82	3.03	39	Baseline	11:35 AM	47,214	176	9.6	1.33E+03
Baseline_23_2018-09-27	12.56	4.87	3.84	3.01	38	Baseline	11:15 AM	45,812	176	11.3	3.53E+03
Baseline_24_2018-09-28	12.63	4.84	3.9	3.02	38	Baseline	11:35 AM	46,081	162	12	1.82E+03
OutsideFarm_9_2018-09-28	12.26	4.83	3.59	2.92	36.4	Outside Farm	10:48 AM	(2) 59,422	198	10	1.34E+03
Baseline_25_2018-09-29	12.67	4.82	3.9	3.04	38	Baseline	10:32 AM	44,870	186	13.1	1.17E+03
TxAntibiotic_9_2018-09-29	12.61	4.84	3.84	3.04	--	TxAntibiotic	10:43 AM	--	230	13	2.56E+05
Baseline_26_2018-09-30	12.71	4.82	3.97	3.02	37	Baseline	11:03 AM	21,191	220	12	9.56E+02
TxAntibiotic_10_2018-10-03	12.55	4.81	3.84	3.03	--	TxAntibiotic	11:05 AM	--	212	12.8	1.33E+06
OutsideFarm_10_2018-10-01	12.31	4.84	3.6	2.94	36.1	Outside Farm	12:05 PM	(1) 64,913	167	8.2	1.83E+03
Baseline_27_2018-10-01	12.71	4.82	3.94	3.02	38	Baseline	10:30 AM	45,408	194	12.3	1.51E+03
TxAntibiotic_11_2018-10-04	12.85	4.83	4.06	3	--	TxAntibiotic	11:20 AM	--	514	12	1.43E+04
Baseline_28_2018-10-02	12.7	4.78	3.9	3.02	38	Baseline	11:30 AM	45,273	143	12.7	1.50E+03
Baseline_29_2018-10-03	12.63	4.8	3.87	3.02	38	Baseline	11:00 AM	45,722	125	13.1	8.23E+02
OutsideFarm_11_2018-10-03	12.12	4.92	3.45	2.89	36.3	Outside Farm	9:05 AM	(2) 19,000	144	10.5	2.44E+04
Baseline_30_2018-10-04	12.74	4.87	3.95	3.02	38	Baseline	11:00 AM	45,902	162	12.3	2.19E+03
Baseline_31_2018-10-05	12.79	4.85	3.96	3	37	Baseline	10:50 AM	45,363	201	12.6	1.33E+03
TxAntibiotic_12_2018-10-05	12.71	4.78	3.98	2.93	--	TxAntibiotic	10:54 AM	--	835	11.8	1.91E+04
Baseline_32_2018-10-06	12.66	4.83	3.8	3.02	37	Baseline	11:45 AM	47,128	178	11.8	1.83E+03
OutsideFarm_12_2018-10-06	12.49	4.85	3.66	2.93	36.4	Outside Farm	9:50 AM	(2) 64,450	203	7.8	2.01E+03
Baseline_33_2018-10-07	12.58	4.8	3.79	2.93	37	Baseline	11:54 AM	14,690	158	12.3	2.56E+03
OutsideFarm_13_2018-10-07	12.32	4.83	3.5	2.91	37.7	Outside Farm	12:57 PM	(2) 31,476	191	9.2	1.86E+03
Neg_DNAextr_1
Neg_DNAextr_2
Neg_DNAextr_3
Neg_DNAextr_4
Neg_DNAextr_5
Neg_DNAextr_6
SequencingBlank
