## Supplemental Table S2 for "Development and evaluation of statistical and Artificial Intelligence approaches with microbial shotgun metagenomics data as an untargeted screening tool for use in food production"

TABLE S2. Summary of read counts.
SAMPLE	INPUT	AFTERQC	MATRIX	NONMATRIX	GENUS
Baseline-01-2018-09-05	71041684	70695820	68665790	2030030	330148
Baseline-02-2018-09-06	54077398	53837643	52339463	1498180	259367
Baseline-03-2018-09-07	69239112	68930806	67256261	1674545	257259
Baseline-04-2018-09-08	67967106	67647346	64284935	3362411	1334889
Baseline-05-2018-09-09	79223302	78906881	76643477	2263404	362332
Baseline-06-2018-09-10	65268708	64958907	63350309	1608598	244732
Baseline-07-2018-09-11	60725547	60456120	58922903	1533217	223434
Baseline-08-2018-09-12	57729782	57457988	54999300	2458688	995048
Baseline-09-2018-09-13	78070949	77647865	75483053	2164812	276291
Baseline-10-2018-09-14	57087950	56819265	55151464	1667801	296196
Baseline-11-2018-09-15	63107252	62801926	61154925	1647001	242547
Baseline-12-2018-09-16	67783162	67373971	65364809	2009162	208281
Baseline-13-2018-09-17	62834991	62513337	59381887	3131450	1215016
Baseline-14-2018-09-18	53238640	53048232	51608398	1439834	216464
Baseline-15-2018-09-19	46545411	46361658	45699401	662257	48070
Baseline-16-2018-09-20	61517317	61258041	58852757	2405284	912525
Baseline-17-2018-09-21	55834433	47513967	44196183	3317784	554003
Baseline-18-2018-09-22	50558673	50361140	49365136	996004	172940
Baseline-19-2018-09-23	56804096	56573329	55580729	992600	169775
Baseline-20-2018-09-24	67327134	67052503	65473850	1578653	259802
Baseline-21-2018-09-25	57819238	51155830	48346494	2809336	356783
Baseline-22-2018-09-26	54097923	53868747	52870424	998323	77076
Baseline-23-2018-09-27	64716757	64495591	63485844	1009747	102374
Baseline-24-2018-09-28	53893796	48080838	45506964	2573874	334520
Baseline-25-2018-09-29	72127431	71828466	69946418	1882048	319515
Baseline-26-2018-09-30	53910043	52906905	52190166	716739	91456
Baseline-27-2018-10-01	63068346	57053416	53340993	3712423	656670
Baseline-28-2018-10-02	55830115	48342756	44114820	4227936	1126009
Baseline-29-2018-10-03	73849762	73471806	71237917	2233889	325304
Baseline-30-2018-10-04	60799521	60444064	58540766	1903298	300239
Baseline-31-2018-10-05	40996057	37396911	35496805	1900106	10753
Baseline-32-2018-10-06	65599045	65268857	63100430	2168427	309929
Baseline-33-2018-10-07	57795408	56206807	55023119	1183688	31802
Neg-DNAextr-1	1436738	1382236	1222378	159858	102214
Neg-DNAextr-2	1368522	1353832	1303555	50277	5587
Neg-DNAextr-3	833521	826636	779629	47007	3098
Neg-DNAextr-4	1174043	1104617	1053059	51558	6521
Neg-DNAextr-5	1152496	1114407	1068465	45942	6847
Neg-DNAextr-6	957315	909257	871426	37831	5159
OutsideFarm-01-2018-09-05	66913608	66557961	64620029	1937932	341692
OutsideFarm-02-2018-09-10	55441997	55197311	53620341	1576970	261837
OutsideFarm-03-2018-09-11	60241188	59938254	58197512	1740742	293224
OutsideFarm-04-2018-09-12	67330810	67057031	65357799	1699232	280029
OutsideFarm-05-2018-09-17	60855851	60579908	59125138	1454770	281029
OutsideFarm-06-2018-09-20	73582561	73312858	71560054	1752804	274864
OutsideFarm-07-2018-09-22	39613017	33631590	31404718	2226872	221310
OutsideFarm-08-2018-09-24	69114659	68822923	67575054	1247869	162170
OutsideFarm-09-2018-09-28	67075594	66770518	62708330	4062188	2011816
OutsideFarm-10-2018-10-01	57135573	56818256	55500137	1318119	141438
OutsideFarm-11-2018-10-03	72329642	71955045	69527204	2427841	488217
OutsideFarm-12-2018-10-06	53362764	52813114	51702415	1110699	71458
OutsideFarm-13-2018-10-07	73997555	73720389	68353917	5366472	3195936
SequencingBlank	1096813	1051308	1010690	40618	3319
TxAntibiotic-01-2018-09-06	59022836	58717993	57281627	1436366	150323
TxAntibiotic-02-2018-09-07	69008289	68697961	66503318	2194643	373765
TxAntibiotic-03-2018-09-13	64467758	64111296	62144626	1966670	310791
TxAntibiotic-04-2018-09-14	51880768	51513083	50297071	1216012	155879
TxAntibiotic-05-2018-09-19	66389663	65976721	64020171	1956550	366086
TxAntibiotic-06-2018-09-20	58137115	57879320	56814621	1064699	215298
TxAntibiotic-07-2018-09-21	48226649	42763541	41043350	1720191	220565
TxAntibiotic-08-2018-09-26	56806083	56578725	55607519	971206	188373
TxAntibiotic-09-2018-09-29	55585462	52073048	50908011	1165037	83588
TxAntibiotic-10-2018-10-03	50811025	44249663	41370939	2878724	427898
TxAntibiotic-11-2018-10-04	57754863	15808729	14905336	903393	152574
TxAntibiotic-12-2018-10-05	52009183	51421555	50185690	1235865	330600
